# Intracellular pH dynamics promotes zebrafish larval tail regeneration

**DOI:** 10.64898/2026.05.14.724960

**Authors:** Cambria Chou-Freed, Christopher K Prinz, Anush Margaryan, Julie A Theriot, Daniel E Wagner, Diane L Barber

**Affiliations:** Department of Cell and Tissue Biology, University of California San Francisco, San Francisco, CA 94143, USA; Department of Biology, University of Washington, Seattle, WA 98195, USA; Howard Hughes Medical Institute, University of Washington, Seattle, WA 98195, USA; Developmental & Stem Cell Biology Program, University of California San Francisco, San Francisco, CA 94143, USA; Department of Obstetrics, Gynecology and Reproductive Science, Center for Reproductive Sciences, University of California San Francisco, San Francisco, CA 94143, USA; Eli and Edythe Broad Center for Regeneration Medicine and Stem Cell Research, University of California San Francisco, San Francisco, CA 94143, USA

## Abstract

Intracellular pH (pHi) dynamics regulates numerous cell behaviors, including migration and proliferation. While these functions are well-established in cell lines, the role of pHi changes *in vivo* is less well understood. We generated a transgenic zebrafish line expressing a fluorescent ratiometric pHi biosensor and identified functional changes in pHi during zebrafish larval tail regeneration. We found that tail amputation led to a transient decrease in pHi, followed by a prolonged increase in pHi above pre-amputation values. Moreover, we showed that pharmacologically inhibiting Na^+^/H^+^ exchanger (NHE) activity or decreasing extracellular pH attenuated the post-amputation increase in pHi, reduced subsequent cell proliferation, and impaired tail regeneration. We further found that inhibiting NHE activity post-amputation led to elevated inflammation, disrupted myeloid cell behavior, decreased reactive oxygen species, and increased glycogen synthase kinase-3 (GSK3) activity. Finally, we showed that the regeneration defects in larvae with disrupted pHi were partially rescued by the GSK3 inhibitor BIO. Our data reveal a previously unrecognized role for pHi dynamics in coordinating tissue behaviors *in vivo* and enabling zebrafish larval tail regeneration.
