## Supplemental Table 2 for "Intracellular pH dynamics promotes zebrafish larval tail regeneration"

### Sheet: hpa6_upregulated-BP
Column1	ID	Description	GeneRatio	BgRatio	pvalue	p.adjust	qvalue	geneID	Count
GO:0045103	GO:0045103	intermediate filament-based process	4/35	39/17551	1.03705e-06	0.000198076	0.000167019	ppl/evplb/krt5/krt4	4
GO:0045104	GO:0045104	intermediate filament cytoskeleton organization	4/35	39/17551	1.03705e-06	0.000198076	0.000167019	ppl/evplb/krt5/krt4	4
GO:0032479	GO:0032479	regulation of type I interferon production	2/35	11/17551	0.000210102	0.0200647	0.0169187	gapdh/zbtb16b	2
GO:0032606	GO:0032606	type I interferon production	2/35	11/17551	0.000210102	0.0200647	0.0169187	gapdh/zbtb16b	2
GO:0030216	GO:0030216	keratinocyte differentiation	2/35	18/17551	0.000579362	0.0424228	0.0357712	krt5/krt4	2
GO:0099537	GO:0099537	trans-synaptic signaling	5/35	378/17551	0.000860653	0.0424228	0.0357712	sncga/nos1/syt2a/cacna1aa/gria2a	5
GO:0099536	GO:0099536	synaptic signaling	5/35	390/17551	0.000989931	0.0424228	0.0357712	sncga/nos1/syt2a/cacna1aa/gria2a	5
GO:0015850	GO:0015850	organic hydroxy compound transport	3/35	99/17551	0.00099949	0.0424228	0.0357712	rbp4/abca1a/syt2a	3

### Sheet: hpa6_downregulated-BP
Column1	ID	Description	GeneRatio	BgRatio	pvalue	p.adjust	qvalue	geneID	Count
GO:0008202	GO:0008202	steroid metabolic process	6/40	113/17551	2.00105e-07	4.58637e-05	3.32247e-05	npc2.1/cyp24a1/sqlea/hmgcra/cyp51/hmgcs1	6
GO:0008203	GO:0008203	cholesterol metabolic process	5/40	62/17551	2.79214e-07	4.58637e-05	3.32247e-05	npc2.1/sqlea/hmgcra/cyp51/hmgcs1	5
GO:1902652	GO:1902652	secondary alcohol metabolic process	5/40	69/17551	4.7931e-07	4.58637e-05	3.32247e-05	npc2.1/sqlea/hmgcra/cyp51/hmgcs1	5
GO:0016125	GO:0016125	sterol metabolic process	5/40	70/17551	5.15322e-07	4.58637e-05	3.32247e-05	npc2.1/sqlea/hmgcra/cyp51/hmgcs1	5
GO:0016126	GO:0016126	sterol biosynthetic process	4/40	32/17551	7.94148e-07	5.65433e-05	4.09613e-05	sqlea/hmgcra/cyp51/hmgcs1	4
GO:1902653	GO:1902653	secondary alcohol biosynthetic process	3/40	23/17551	1.88173e-05	0.000752536	0.000545155	hmgcra/cyp51/hmgcs1	3
GO:0008299	GO:0008299	isoprenoid biosynthetic process	3/40	28/17551	3.45343e-05	0.00111765	0.000809655	hmgcra/fdps/hmgcs1	3
GO:0006689	GO:0006689	ganglioside catabolic process	2/40	10/17551	0.00022529	0.0057288	0.00415007	neu1/hexb	2
GO:0046850	GO:0046850	regulation of bone remodeling	2/40	10/17551	0.00022529	0.0057288	0.00415007	neu1/fgf20a	2
GO:0046849	GO:0046849	bone remodeling	2/40	17/17551	0.000674036	0.0111172	0.00805356	neu1/fgf20a	2
GO:0001573	GO:0001573	ganglioside metabolic process	2/40	23/17551	0.00124311	0.0177019	0.0128237	neu1/hexb	2
GO:0052547	GO:0052547	regulation of peptidase activity	3/40	106/17551	0.00179839	0.021922	0.0158808	ctsla/ctsk/timp2b	3
GO:1901136	GO:1901136	carbohydrate derivative catabolic process	3/40	107/17551	0.00184736	0.021922	0.0158808	gnpda2/neu1/hexb	3
GO:2001235	GO:2001235	positive regulation of apoptotic signaling pathway	2/40	30/17551	0.00211593	0.024299	0.0176028	ctsla/ctsk	2
GO:0006644	GO:0006644	phospholipid metabolic process	4/40	248/17551	0.00238523	0.0265357	0.019223	vac14/fdps/gdpd3b/hmgcs1	4
GO:0051247	GO:0051247	positive regulation of protein metabolic process	4/40	290/17551	0.00417921	0.0402108	0.0291296	ctsla/ctsk/il6r/fgf20a	4

### Sheet: hpa48_upregulated-BP
Column1	ID	Description	GeneRatio	BgRatio	pvalue	p.adjust	qvalue	geneID	Count
GO:0044283	GO:0044283	small molecule biosynthetic process	59/1029	312/17551	7.96064e-16	1.89065e-12	1.59129e-12	elovl7b/hmgcs1/insig1/msmo1/ebp/lipg/mvda/tm7sf2/acer1/anxa1b/ptgs2b/lss/elovl1a/oat/hsd17b12a/dhcr7/fdft1/itpkcb/asns/ccdc57/pnp5b/sc5d/pgk1/aclya/fasn/acsbg2/hmgcra/cyp51/pck2/glula/alox12/pck1/hsd17b7/srebf2/adi1/gpia/acot7/elovl7a/impa1/scap/ada/elovl6l/sptlc3/ppip5k1b/psph/acaca/cth/sptlc2a/ip6k2b/pgm2/fads2/slc38a9/ptgis/anxa1d/gnmt/pmvk/fdxr/bcat1/gls2a	59
GO:0006695	GO:0006695	cholesterol biosynthetic process	16/1029	23/17551	2.89366e-15	2.29082e-12	1.92809e-12	hmgcs1/insig1/msmo1/ebp/mvda/tm7sf2/lss/dhcr7/fdft1/sc5d/hmgcra/cyp51/hsd17b7/srebf2/scap/pmvk	16
GO:1902653	GO:1902653	secondary alcohol biosynthetic process	16/1029	23/17551	2.89366e-15	2.29082e-12	1.92809e-12	hmgcs1/insig1/msmo1/ebp/mvda/tm7sf2/lss/dhcr7/fdft1/sc5d/hmgcra/cyp51/hsd17b7/srebf2/scap/pmvk	16
GO:0016125	GO:0016125	sterol metabolic process	25/1029	70/17551	6.11258e-14	2.41956e-11	2.03645e-11	sqlea/hmgcs1/insig1/msmo1/ebp/apoeb/mvda/tm7sf2/lss/cyp26b1/npc2.1/dhcr7/fdft1/apof/sc5d/hmgcra/cyp51/gba1/hsd17b7/srebf2/scap/nsdhl/cyb5r2/pmvk/fdxr	25
GO:1902652	GO:1902652	secondary alcohol metabolic process	24/1029	69/17551	3.81554e-13	1.13274e-10	9.53383e-11	sqlea/hmgcs1/insig1/msmo1/ebp/apoeb/mvda/tm7sf2/lss/npc2.1/dhcr7/fdft1/apof/sc5d/idh1/hmgcra/cyp51/gba1/hsd17b7/srebf2/scap/nsdhl/pmvk/fdxr	24
GO:0005975	GO:0005975	carbohydrate metabolic process	51/1029	334/17551	2.97254e-10	5.0427e-08	4.24425e-08	hexb/naga/gnpda2/fuca2/renbp/slc3a2b/amdhd2/chst6/fuca1.1/neu1/man2b1/npl/g6pd/nansb/pgd/galk2/man2b2/pfkfb3/manba/enosf1/aldocb/gnpda1/pgk1/idh1/glb1l/pfkpa/pfkfb4b/gale/pck2/hk2/pck1/galt/pgam1a/gpia/pkma/nr4a1/hyal1/phkg1a/eno3/gk5/pgm2/slc38a9/phka2/pfkfb1/pdk2b/pargl/b4galt4/gnmt/galk1/chst12b.2/hexa	51
GO:0044242	GO:0044242	cellular lipid catabolic process	29/1029	135/17551	8.44693e-10	1.33743e-07	1.12566e-07	hexb/zgc:174917/lipg/neu1/acer1/galca/cyp26b1/smpd1/lpin1a/asah1b/pla2g4aa/pck2/pck1/gba1/pld2/galcb/smpd5/abcd4/smpdl3a/gdpd3a/abcd3b/acat2/cpt1a2b/echdc2/gdpd3b/pnpla3/gm2a/pnpla2/hexa	29
GO:0006040	GO:0006040	amino sugar metabolic process	14/1029	33/17551	1.48974e-09	2.08125e-07	1.75171e-07	gnpda2/renbp/amdhd2/chst6/npl/cmasb/gfpt2/uap1l1/gnpda1/uap1/cmah/gnpnat1/b4galnt2.1/chia.6	14
GO:0032787	GO:0032787	monocarboxylic acid metabolic process	46/1029	300/17551	1.94125e-09	2.38952e-07	2.01117e-07	elovl7b/zgc:174917/lipg/anxa1b/ptgs2b/hagh/elovl1a/pgd/aacs/acsl3a/cyp26b1/hsd17b12a/lpin1a/ccdc57/asah1b/aldocb/fa2h/pgk1/aclya/idh1/pfkpa/fasn/acsbg2/pck2/hk2/alox12/pck1/pgam1a/gpia/acot7/abcd4/pkma/elovl7a/abcd3b/elovl6l/acat2/cpt1a2b/echdc2/acsl4a/acaca/eno3/acss2l/fads2/slc38a9/ptgis/anxa1d	46
GO:0120192	GO:0120192	tight junction assembly	17/1029	54/17551	6.00753e-09	6.48541e-07	5.45852e-07	cldna/cldne/cldnb/cldn3d/oclna/cldnf/cldni/cldn7b/cldn11a/cldn23.1/marveld2b/cldn30/cldn8.2/lsr/oclnb/cldnk/cldn23.2	17
GO:0120193	GO:0120193	tight junction organization	17/1029	54/17551	6.00753e-09	6.48541e-07	5.45852e-07	cldna/cldne/cldnb/cldn3d/oclna/cldnf/cldni/cldn7b/cldn11a/cldn23.1/marveld2b/cldn30/cldn8.2/lsr/oclnb/cldnk/cldn23.2	17
GO:1901136	GO:1901136	carbohydrate derivative catabolic process	24/1029	107/17551	9.71646e-09	1.00333e-06	8.44465e-07	hexb/naga/gnpda2/fuca2/renbp/amdhd2/fuca1.1/neu1/galca/npl/manba/asah1b/gnpda1/cdaa/gba1/galcb/ada/hyal1/gm2a/sgsh/upp1/hexa/pglyrp5/chia.6	24
GO:0044282	GO:0044282	small molecule catabolic process	36/1029	218/17551	1.57416e-08	1.33522e-06	1.12381e-06	zgc:174917/gnpda2/nos2a/renbp/amdhd2/apoeb/hagh/gldc/npl/pgd/cyp26b1/oat/lpin1a/arg2/ido1/enosf1/gnpda1/pfkpa/gale/cdaa/pck2/pck1/galt/prodha/il4i1/abcd4/abcd3b/ada/acat2/cpt1a2b/echdc2/gk5/aldh1l2/upp1/afmid/gls2a	36
GO:0006665	GO:0006665	sphingolipid metabolic process	23/1029	108/17551	5.52369e-08	4.37292e-06	3.68052e-06	hexb/elovl7b/neu1/acer1/psap/degs2/pla2g15/galca/elovl1a/smpd1/asah1b/gba1/galcb/smpd5/elovl7a/smpdl3a/elovl6l/sptlc3/sptlc2a/samd8/gm2a/sgms2b/hexa	23
GO:0044419	GO:0044419	biological process involved in interspecies interaction between organisms	57/1029	477/17551	2.37813e-07	1.67376e-05	1.40874e-05	irf7/nos2a/sqstm1/stat1b/ctsd/atf3/irg1l/cgasa/optn/cebpb/mxa/irf1b/il1b/gbp1/nfkbiaa/frk/si:dkey-192g7.3/cxcl19/gpr84/sc5d/cptp/tpcn2/atp6v0ca/caspa/trim25/cxcl8b.1/nfkbiab/casp8/cyp51/sting1/tnfb/lgals17/mxe/cd40/ccl25b/mmp9/nsdhl/lect2.1/gbp4/fadd/marco/zgc:153911/tnfaip8l2b/si:dkey-118k5.3/stat2/mpx/myd88/dhx58/cyb5r2/pkz/si:ch73-340m8.2/foxo3b/ccl20a.3/cd248a/zgc:174904/cxcl8a/pglyrp5	57
GO:0006054	GO:0006054	N-acetylneuraminate metabolic process	7/1029	10/17551	2.39611e-07	1.67376e-05	1.40874e-05	gnpda2/renbp/amdhd2/npl/cmasb/gnpda1/cmah	7
GO:0009607	GO:0009607	response to biotic stimulus	55/1029	454/17551	2.47862e-07	1.68192e-05	1.41561e-05	irf7/nos2a/sqstm1/stat1b/ctsd/atf3/irg1l/cgasa/optn/cebpb/mxa/ddit3/irf1b/il1b/gbp1/nfkbiaa/frk/si:dkey-192g7.3/cxcl19/gpr84/sc5d/cptp/atp6v0ca/caspa/trim25/cxcl8b.1/nfkbiab/cyp51/sting1/tnfb/lgals17/mxe/cd40/ccl25b/mmp9/nsdhl/lect2.1/gbp4/fadd/marco/zgc:153911/tnfaip8l2b/si:dkey-118k5.3/stat2/mpx/myd88/dhx58/cyb5r2/pkz/si:ch73-340m8.2/foxo3b/ccl20a.3/cd248a/cxcl8a/pglyrp5	55
GO:0043207	GO:0043207	response to external biotic stimulus	54/1029	450/17551	4.32186e-07	2.75167e-05	2.31598e-05	irf7/nos2a/sqstm1/stat1b/ctsd/atf3/irg1l/cgasa/optn/cebpb/mxa/irf1b/il1b/gbp1/nfkbiaa/frk/si:dkey-192g7.3/cxcl19/gpr84/sc5d/cptp/atp6v0ca/caspa/trim25/cxcl8b.1/nfkbiab/cyp51/sting1/tnfb/lgals17/mxe/cd40/ccl25b/mmp9/nsdhl/lect2.1/gbp4/fadd/marco/zgc:153911/tnfaip8l2b/si:dkey-118k5.3/stat2/mpx/myd88/dhx58/cyb5r2/pkz/si:ch73-340m8.2/foxo3b/ccl20a.3/cd248a/cxcl8a/pglyrp5	54
GO:0051707	GO:0051707	response to other organism	54/1029	450/17551	4.32186e-07	2.75167e-05	2.31598e-05	irf7/nos2a/sqstm1/stat1b/ctsd/atf3/irg1l/cgasa/optn/cebpb/mxa/irf1b/il1b/gbp1/nfkbiaa/frk/si:dkey-192g7.3/cxcl19/gpr84/sc5d/cptp/atp6v0ca/caspa/trim25/cxcl8b.1/nfkbiab/cyp51/sting1/tnfb/lgals17/mxe/cd40/ccl25b/mmp9/nsdhl/lect2.1/gbp4/fadd/marco/zgc:153911/tnfaip8l2b/si:dkey-118k5.3/stat2/mpx/myd88/dhx58/cyb5r2/pkz/si:ch73-340m8.2/foxo3b/ccl20a.3/cd248a/cxcl8a/pglyrp5	54
GO:0009225	GO:0009225	nucleotide-sugar metabolic process	10/1029	25/17551	6.68681e-07	3.87346e-05	3.26014e-05	gfus.2/gfpt2/uap1l1/uap1/cmah/gmppab/gnpnat1/gmds/pargl/b4galnt2.1	10
GO:0015804	GO:0015804	neutral amino acid transport	12/1029	37/17551	7.3073e-07	4.07366e-05	3.42865e-05	slc3a2b/slc6a15/slc7a6/slc38a2/slc36a1/slc7a5/slc1a4/slc38a6/ctns/slc43a2a/slc38a9/slc7a8a	12
GO:0043065	GO:0043065	positive regulation of apoptotic process	21/1029	107/17551	8.74518e-07	4.72041e-05	3.97299e-05	ctsla/ctsl.1/zgc:110239/anxa1b/ddit3/ctss2.1/ctsh/plekhn1/pmaip1/caspa/ctss2.2/casp8/cts12/phlda2/fas/bik/cd40/casp3b/fadd/mcl1b/anxa1d	21
GO:0010952	GO:0010952	positive regulation of peptidase activity	14/1029	52/17551	1.12824e-06	5.61542e-05	4.72629e-05	ctsla/ctsl.1/zgc:110239/psme2/ctss2.1/hip1rb/ctsh/ctss2.2/casp8/cts12/fas/casp10/casp22/psme1	14
GO:0016054	GO:0016054	organic acid catabolic process	27/1029	168/17551	1.66577e-06	7.75728e-05	6.52901e-05	zgc:174917/gnpda2/nos2a/renbp/amdhd2/gldc/npl/pgd/cyp26b1/oat/lpin1a/arg2/ido1/enosf1/gnpda1/pck2/pck1/prodha/il4i1/abcd4/abcd3b/acat2/cpt1a2b/echdc2/aldh1l2/afmid/gls2a	27
GO:0046395	GO:0046395	carboxylic acid catabolic process	27/1029	168/17551	1.66577e-06	7.75728e-05	6.52901e-05	zgc:174917/gnpda2/nos2a/renbp/amdhd2/gldc/npl/pgd/cyp26b1/oat/lpin1a/arg2/ido1/enosf1/gnpda1/pck2/pck1/prodha/il4i1/abcd4/abcd3b/acat2/cpt1a2b/echdc2/aldh1l2/afmid/gls2a	27
GO:0015711	GO:0015711	organic anion transport	33/1029	234/17551	2.52437e-06	0.000113121	9.52093e-05	slc3a2b/slc6a15/anxa1b/slc1a5/slc7a3b/slc7a6/slc25a25a/slc2a1b/slc25a1b/slc7a11/cptp/slc38a2/slc4a2a/slc25a15a/rbp7a/mfsd2ab/slc36a1/slc7a5/slc1a4/vps18/slc38a6/ctns/abcd4/zgc:91890/slc43a2a/abcd3b/slc16a3b/slc38a9/anxa1d/pla2g12a/slc7a8a/slc5a6a/slc25a29	33
GO:0006914	GO:0006914	autophagy	30/1029	210/17551	5.48253e-06	0.000220214	0.000185346	ulk2/sqstm1/hs1bp3/wdr81/tex264a/dram2b/tp53inp1/vps41/rragca/asah1b/vps39/cptp/si:ch211-153b23.5/sesn2/atp6v0a1a/gba1/sting1/ctns/fbxo32/wdr41/epg5/atg4da/atg3/hspd1/rab43/vti1b/stk35/plekhm1/retreg1/keap1a	30
GO:0061919	GO:0061919	process utilizing autophagic mechanism	30/1029	210/17551	5.48253e-06	0.000220214	0.000185346	ulk2/sqstm1/hs1bp3/wdr81/tex264a/dram2b/tp53inp1/vps41/rragca/asah1b/vps39/cptp/si:ch211-153b23.5/sesn2/atp6v0a1a/gba1/sting1/ctns/fbxo32/wdr41/epg5/atg4da/atg3/hspd1/rab43/vti1b/stk35/plekhm1/retreg1/keap1a	30
GO:0045176	GO:0045176	apical protein localization	7/1029	14/17551	5.56331e-06	0.000220214	0.000185346	atp6v1aa/atp6ap1b/atp6ap2/atp6v0ca/atp6v0d1/vps18/atp6v1f	7
GO:0016050	GO:0016050	vesicle organization	27/1029	183/17551	8.72131e-06	0.00031003	0.000260941	sqstm1/rab7b/ist1/anxa1b/dtnbp1a/rab32a/vps41/golph3l/hps4/atp6ap1b/stx7l/vps39/chmp5b/snap29/stx11b.1/atp6v0d1/atp6v0a1a/plekhf1/vps18/epg5/washc5/pikfyve/vamp8/rab38b/pi4k2a/vti1b/anxa1d	27
GO:1902600	GO:1902600	proton transmembrane transport	17/1029	89/17551	1.3811e-05	0.00047538	0.000400109	atp6v1aa/atp6v1ba/atp6v1h/atp6v0b/atp6v1ab/atp6v1e1b/atp6v1e1a/atp6v0ca/atp6v0d1/atp6v0e1/slc36a1/atp6v0a1a/atp6v1c1a/atp6v1c1b/atp6v1f/atp6v1g1/slc9a2	17
GO:0032008	GO:0032008	positive regulation of TOR signaling	8/1029	22/17551	2.07508e-05	0.00067511	0.000568215	lamtor1/flcn/rragca/lamtor5/lamtor4/slc38a9/lamtor3/klhl22	8
GO:0007034	GO:0007034	vacuolar transport	18/1029	102/17551	2.41815e-05	0.000776095	0.000653209	rab7b/vps41/chmp1b/chmp5b/uevld/atp6v0d1/chmp1a/vps37c/plekhf1/fig4a/vps18/mon1a/pikfyve/vti1b/igf2r/stam/ap3s2/mvb12a	18
GO:0043434	GO:0043434	response to peptide hormone	16/1029	84/17551	2.5478e-05	0.000806804	0.000679057	insig1/stat1b/anxa1b/agtrap/stat4/lpin1a/slc2a1b/tyk2/igf2b/pck2/irs2b/pck1/nr4a1/stat2/pik3r3a/anxa1d	16
GO:0009226	GO:0009226	nucleotide-sugar biosynthetic process	7/1029	18/17551	4.191e-05	0.00127611	0.00107405	gfus.2/gfpt2/uap1l1/uap1/gmppab/gnpnat1/gmds	7
GO:0006790	GO:0006790	sulfur compound metabolic process	26/1029	190/17551	4.81651e-05	0.0014299	0.00120349	sult5a1/elovl7b/hmgcs1/chst6/mvda/elovl1a/acsl3a/ahcyl1/aclya/tstd1/sult2st1/adi1/mat1a/acot7/elovl7a/sult1st5/sult6b1/acsl4a/acaca/cth/acss2l/sgsh/gnmt/papss2a/pmvk/sumf1	26
GO:0006952	GO:0006952	defense response	50/1029	478/17551	5.12072e-05	0.00150145	0.00126371	nos2a/sqstm1/stat1b/anxa1b/irg1l/cgasa/optn/mxa/irf1b/il1b/gbp1/npc2.1/stat4/nox1/nfkbiaa/frk/cxcl19/cptp/caspa/trim25/cxcl8b.1/pla2g4aa/nfkbiab/sting1/tnfb/mxe/cd40/ccl25b/mmp9/gbp4/fadd/marco/tnfaip8l2b/si:dkey-118k5.3/stat2/mpx/myd88/sgsh/dhx58/anxa1d/ptger2a/pkz/si:dkey-31e10.5/si:ch73-340m8.2/foxo3b/ccl20a.3/cd44a/cd248a/cxcl8a/pglyrp5	50
GO:1901657	GO:1901657	glycosyl compound metabolic process	11/1029	46/17551	5.33281e-05	0.00153553	0.0012924	naga/fuca2/fuca1.1/pnp5b/pnp5a/cdaa/ada/pgm2/nt5c1bb/gnmt/upp1	11
GO:0071229	GO:0071229	cellular response to acid chemical	7/1029	20/17551	9.20425e-05	0.0023761	0.00199987	lamtor1/rragca/sesn2/lamtor5/lamtor4/slc38a9/lamtor3	7
GO:0071230	GO:0071230	cellular response to amino acid stimulus	7/1029	20/17551	9.20425e-05	0.0023761	0.00199987	lamtor1/rragca/sesn2/lamtor5/lamtor4/slc38a9/lamtor3	7
GO:0051238	GO:0051238	sequestering of metal ion	5/1029	10/17551	0.00013491	0.00330321	0.00278018	stm/fthl28/fthl27/fthl31/bdh2	5
GO:0010506	GO:0010506	regulation of autophagy	14/1029	80/17551	0.000207407	0.00497566	0.00418783	ulk2/sqstm1/hs1bp3/dram2b/rragca/asah1b/cptp/sesn2/gba1/sting1/ctns/wdr41/hspd1/keap1a	14
GO:0001101	GO:0001101	response to acid chemical	7/1029	23/17551	0.000249284	0.00575586	0.00484449	lamtor1/rragca/sesn2/lamtor5/lamtor4/slc38a9/lamtor3	7
GO:2001235	GO:2001235	positive regulation of apoptotic signaling pathway	8/1029	30/17551	0.000249622	0.00575586	0.00484449	ctsla/ctsl.1/zgc:110239/ddit3/ctss2.1/ctsh/ctss2.2/cts12	8
GO:0097190	GO:0097190	apoptotic signaling pathway	21/1029	156/17551	0.000312128	0.00686393	0.00577711	ctsla/ifi27.2/ctsl.1/ifi27.1/zgc:110239/ddit3/slc35f6/ctss2.1/ctsh/pmaip1/ctss2.2/crip1/ifi27.4/cts12/fas/mdm2/fadd/mcl1b/ifi27.3/herpud1/ifi27.7	21
GO:1901699	GO:1901699	cellular response to nitrogen compound	20/1029	146/17551	0.000340718	0.00735642	0.00619162	insig1/lamtor1/cgasa/gna15.1/agtrap/rragca/lpin1a/gna14/tyk2/igf2b/pck2/sesn2/irs2b/pck1/lamtor5/nr4a1/lamtor4/slc38a9/lamtor3/pik3r3a	20
GO:0060035	GO:0060035	notochord cell development	5/1029	12/17551	0.000384076	0.00814446	0.00685488	rab32a/atp6v1e1b/atp6v0ca/vps18/atp6v1f	5
GO:0050688	GO:0050688	regulation of defense response to virus	6/1029	18/17551	0.000403479	0.00840582	0.00707486	cgasa/irf1b/cptp/sting1/dhx58/foxo3b	6
GO:0007033	GO:0007033	vacuole organization	15/1029	97/17551	0.000503903	0.0100673	0.00847323	ulk2/rab7b/lamtor1/rab32a/tp53inp1/cln5/atp6v1e1b/atp6v0ca/atp6v0a1a/sting1/vps18/atp6v1f/atg3/pikfyve/rab43	15
GO:0006730	GO:0006730	one-carbon metabolic process	9/1029	41/17551	0.000504423	0.0100673	0.00847323	mthfd2/ahcyl1/mat1a/mthfd1l/ca6/fpgs/gnmt/aldh1l2/ca2	9
GO:0043473	GO:0043473	pigmentation	20/1029	151/17551	0.0005311	0.0105114	0.00884701	tspan36/rab32a/rab11al/atp6v1h/hps4/atp6ap1b/atp6v0b/mfsd12a/psen2/vps39/ovol1a/atp6v0d1/ltk/vps18/ctns/hps5/pikfyve/rab38b/impdh1a/trpm7	20
GO:0035701	GO:0035701	hematopoietic stem cell migration	5/1029	13/17551	0.000594079	0.0115651	0.00973388	myb/klf6a/ccl25b/mmp9/cebpa	5
GO:1901701	GO:1901701	cellular response to oxygen-containing compound	31/1029	286/17551	0.000724279	0.013852	0.0116587	insig1/anxa1b/lamtor1/il1b/gna15.1/agtrap/rragca/lpin1a/si:dkey-192g7.3/cxcl19/gna14/tyk2/igf2b/pck2/prdx1/sesn2/irs2b/pck1/lamtor5/lgals17/nr4a1/ppifb/lamtor4/zgc:153911/slc38a9/lamtor3/myd88/pik3r3a/anxa1d/ptger2a/cxcl8a	31
GO:0006096	GO:0006096	glycolytic process	9/1029	43/17551	0.000730715	0.013852	0.0116587	aldocb/pgk1/pfkpa/hk2/pgam1a/gpia/pkma/eno3/slc38a9	9
GO:0051603	GO:0051603	proteolysis involved in protein catabolic process	47/1029	499/17551	0.000913877	0.0164429	0.0138393	ctsla/ctsba/isg15/ctsl.1/zgc:110239/wdr81/ubb/psme2/ctsc/lgmn/ctss2.1/ctsz/lonp1/ctsh/ccdc22/ctss2.2/rnf213b/rnf128a/rc3h2/vps37c/psma6l/trib1/mylipb/psmb8a/cts12/ubl7a/commd1/herc3/rbck1/uba7/si:ch211-284e13.12/herc56.1/ubap1/usp2b/trib3/kctd17/stam/fbxl9/ube2al/rnf213a/usp11/psme1/herpud1/keap1a/usp18/si:dkey-23n7.10/klhl22	47
GO:0071396	GO:0071396	cellular response to lipid	15/1029	103/17551	0.0009584	0.0169866	0.0142969	insig1/anxa1b/il1b/si:dkey-192g7.3/cxcl19/pck2/pck1/lgals17/zgc:153911/myd88/anxa1d/keap1a/ptger2a/cxcl8a/paqr7b	15
GO:1901700	GO:1901700	response to oxygen-containing compound	40/1029	408/17551	0.0010116	0.0175711	0.0147889	nos2a/insig1/stat1b/anxa1b/lamtor1/il1b/gna15.1/agtrap/stat4/rragca/lpin1a/si:dkey-192g7.3/cxcl19/gna14/slc2a1b/gpr84/tyk2/igf2b/pck2/prdx1/sesn2/irs2b/pck1/lamtor5/nr2f5/lgals17/nr4a1/ppifb/p2rx4a/lamtor4/zgc:153911/slc38a9/stat2/lamtor3/myd88/pik3r3a/anxa1d/ptger2a/cd248a/cxcl8a	40
GO:0032365	GO:0032365	intracellular lipid transport	6/1029	21/17551	0.00101357	0.0175711	0.0147889	npc2.1/npc1/ldlrb/abcd4/abcd3b/gramd1c	6
GO:0009611	GO:0009611	response to wounding	20/1029	160/17551	0.00111056	0.019113	0.0160867	nos2a/anxa1b/irg1l/f2rl1.2/dusp2/lgmn/f2r2.2/cxcl8b.1/pla2g4aa/hpse/f2rl1.1/il6r/enpp4/mmp9/mylka/gap43/myd88/anxa1d/zgc:153713/cxcl8a	20
GO:0006094	GO:0006094	gluconeogenesis	6/1029	22/17551	0.00132519	0.0223214	0.0187871	pgk1/pck2/pck1/gpia/slc38a9/gnmt	6
GO:0016197	GO:0016197	endosomal transport	19/1029	151/17551	0.00135026	0.0225837	0.0190078	lamtor1/washc2c/rab11al/snx8a/arhgap44b/ehd1a/chmp1b/myo5b/chmp5b/chmp1a/snx3/dennd10/ap5b1/vti1b/stam/mvb12a/ap5s1/rab25a/rab9a	19
GO:0009894	GO:0009894	regulation of catabolic process	31/1029	298/17551	0.00141796	0.0232252	0.0195478	ulk2/sqstm1/hs1bp3/apoc1/dram2b/zgc:162730/psme2/rragca/asah1b/cptp/plekhn1/ccdc22/sesn2/gba1/rc3h2/trib1/sting1/commd1/ctns/oaz2b/wdr41/si:ch211-284e13.12/trib3/hspd1/pnpla3/atraid/slc38a9/psme1/herpud1/pnpla2/keap1a	31
GO:0097529	GO:0097529	myeloid leukocyte migration	16/1029	118/17551	0.00143707	0.023377	0.0196755	anxa1b/il1b/cyba/cxcl19/mmp13a/cxcl8b.1/il6r/pikfyve/hspd1/ccl25b/hif1aa/myd88/anxa1d/ccl20a.3/cxcl8a/zgc:153932	16
GO:0051336	GO:0051336	regulation of hydrolase activity	31/1029	299/17551	0.00149579	0.0241667	0.0203402	ctsla/ctsl.1/apoc1/zgc:110239/anxa1b/psme2/serpinb14/arhgef15b/ctss2.1/tbc1d17/hip1rb/ctsh/ctss2.2/casp8/cts12/fas/arhgap12a/casp10/ppp1r15b/tbc1d15/ccl25b/serpinb1l3/serpinb1l1/rapgef5b/mcl1b/casp22/ppp1r15a/psme1/anxa1d/ccl20a.3/tbc1d30	31
GO:0030595	GO:0030595	leukocyte chemotaxis	14/1029	97/17551	0.00152627	0.0244925	0.0206144	anxa1b/il1b/cyba/cxcl19/mmp13a/cxcl8b.1/il6r/pikfyve/hspd1/ccl25b/myd88/anxa1d/ccl20a.3/cxcl8a	14
GO:0051345	GO:0051345	positive regulation of hydrolase activity	23/1029	200/17551	0.00154561	0.0246364	0.0207355	ctsla/ctsl.1/zgc:110239/psme2/arhgef15b/ctss2.1/tbc1d17/hip1rb/ctsh/ctss2.2/casp8/cts12/fas/casp10/ppp1r15b/tbc1d15/ccl25b/rapgef5b/casp22/ppp1r15a/psme1/ccl20a.3/tbc1d30	23
GO:0062197	GO:0062197	cellular response to chemical stress	8/1029	39/17551	0.00164166	0.025993	0.0218773	anxa1b/lonp1/nfe2l2b/prdx1/nupr1b/ppifb/anxa1d/keap1a	8
GO:0031960	GO:0031960	response to corticosteroid	4/1029	10/17551	0.00185449	0.0279743	0.0235449	anxa1b/pck2/pck1/anxa1d	4
GO:0051384	GO:0051384	response to glucocorticoid	4/1029	10/17551	0.00185449	0.0279743	0.0235449	anxa1b/pck2/pck1/anxa1d	4
GO:0000041	GO:0000041	transition metal ion transport	11/1029	68/17551	0.00188451	0.0281491	0.023692	slc30a4/slc39a1/fthl28/fthl27/fthl31/slc30a1a/flvcr1/abcb6b/slc31a2/abcb6a/slc39a11	11
GO:0002262	GO:0002262	myeloid cell homeostasis	17/1029	133/17551	0.00199255	0.0295769	0.0248938	hmgcs1/anxa1b/klf9/klf3/atp5if1b/flvcr1/hif1al/snx3/bdh2/klf6a/casp3b/gbp4/abcb10/anxa1d/tspo/etv7/rbpms	17
GO:0048878	GO:0048878	chemical homeostasis	38/1029	397/17551	0.00204739	0.0300611	0.0253013	rhcga/zgc:153039/lamtor1/tjp3/atp6v1aa/fthl28/atp6v1ba/fthl27/atp6ap1b/rhbg/fthl31/slc30a1a/npc1/itpr1b/slc4a2a/atp6v0d1/pck2/atp6v0a1a/hk2/pck1/pparg/commd1/ldlrb/rhcgl1/bdh2/atp2a2a/abhd4/ccdc115/pnpla3/slc31a2/slc12a10.2/herpud1/slc9a2/cax2/pth1a/trpm7/ca2/zgc:165532	38
GO:0032946	GO:0032946	positive regulation of mononuclear cell proliferation	7/1029	32/17551	0.00215561	0.0303805	0.0255701	anxa1b/si:dkey-192g7.3/igf2b/lgals17/cd40/zgc:153911/anxa1d	7
GO:0050671	GO:0050671	positive regulation of lymphocyte proliferation	7/1029	32/17551	0.00215561	0.0303805	0.0255701	anxa1b/si:dkey-192g7.3/igf2b/lgals17/cd40/zgc:153911/anxa1d	7
GO:0070665	GO:0070665	positive regulation of leukocyte proliferation	7/1029	32/17551	0.00215561	0.0303805	0.0255701	anxa1b/si:dkey-192g7.3/igf2b/lgals17/cd40/zgc:153911/anxa1d	7
GO:0070482	GO:0070482	response to oxygen levels	12/1029	80/17551	0.00232124	0.0322395	0.0271347	ddit3/ddit4/igfbp1a/npc1/pgk1/plekhn1/atp6v0d1/hif1al/hif1aa/slc38a9/lipf/foxo3b	12
GO:0090407	GO:0090407	organophosphate biosynthetic process	36/1029	374/17551	0.00240864	0.0328765	0.0276709	elovl7b/hmgcs1/nos2a/fdps/mvda/elovl1a/vac14/itpkcb/ido1/aclya/idi1/nampt2/cds1/pld2/si:ch211-160o17.2/elovl7a/impa1/abhd4/ada/nadkb/ppip5k1b/acaca/gk5/pi4k2a/impdh1a/pisd/ip6k2b/acss2l/pik3r3a/pgap2/papss2a/pmvk/upp1/sgms2b/cmpk2/afmid	36
GO:0002831	GO:0002831	regulation of response to biotic stimulus	13/1029	91/17551	0.0024324	0.0330111	0.0277842	cgasa/irf1b/nfkbiaa/cptp/trim25/nfkbiab/sting1/cd40/fadd/myd88/dhx58/foxo3b/cd248a	13
GO:0019725	GO:0019725	cellular homeostasis	30/1029	297/17551	0.00262684	0.0350491	0.0294995	zgc:153039/atp6v1aa/fthl28/atp6v1ba/fthl27/atp6ap1b/fthl31/slc30a1a/asah1b/npc1/itpr1b/slc4a2a/atp6v0d1/pck2/prdx1/atp6v0a1a/hk2/pck1/gba1/fbxo32/bdh2/atp2a2a/ccdc115/slc31a2/slc12a10.2/herpud1/slc9a2/cax2/pth1a/zgc:165532	30
GO:0031349	GO:0031349	positive regulation of defense response	11/1029	71/17551	0.00268297	0.0352265	0.0296488	cgasa/nfkbiaa/cptp/trim25/nfkbiab/sting1/cd40/mmp9/fadd/myd88/dhx58	11
GO:0010876	GO:0010876	lipid localization	27/1029	259/17551	0.00270343	0.0352265	0.0296488	apoc1/apoeb/anxa1b/pitpnaa/npc2.1/npc1/myo5b/cptp/osbpl7/rbp7a/mfsd2ab/xkr9/srebf2/vps18/ldlrb/abcd4/osbpl2b/abcd3b/scap/gramd1c/cert1a/gm2a/xkr8.2/anxa1d/prelid3b/si:cabz01007807.1/pla2g12a	27
GO:0032479	GO:0032479	regulation of type I interferon production	4/1029	11/17551	0.00277969	0.0356852	0.0300348	cgasa/tbk1/sting1/hspd1	4
GO:0032606	GO:0032606	type I interferon production	4/1029	11/17551	0.00277969	0.0356852	0.0300348	cgasa/tbk1/sting1/hspd1	4
GO:0002218	GO:0002218	activation of innate immune response	9/1029	52/17551	0.00297255	0.0377529	0.0317752	cgasa/nfkbiaa/cptp/trim25/nfkbiab/sting1/cd40/myd88/dhx58	9
GO:0048284	GO:0048284	organelle fusion	14/1029	105/17551	0.00324844	0.0410375	0.0345397	rab7b/anxa1b/vps41/stx7l/vps39/snap29/stx11b.1/vps18/epg5/pikfyve/vamp8/vti1b/mcl1b/anxa1d	14
GO:0035384	GO:0035384	thioester biosynthetic process	6/1029	26/17551	0.0033449	0.0418113	0.035191	elovl7b/elovl1a/aclya/elovl7a/acaca/acss2l	6
GO:0071616	GO:0071616	acyl-CoA biosynthetic process	6/1029	26/17551	0.0033449	0.0418113	0.035191	elovl7b/elovl1a/aclya/elovl7a/acaca/acss2l	6
GO:0006906	GO:0006906	vesicle fusion	12/1029	84/17551	0.00351484	0.0434779	0.0365937	rab7b/anxa1b/vps41/stx7l/vps39/snap29/stx11b.1/epg5/pikfyve/vamp8/vti1b/anxa1d	12
GO:0009266	GO:0009266	response to temperature stimulus	9/1029	54/17551	0.00387025	0.0472327	0.039754	hsp70.1/ucp3/hsp90aa1.1/nupr1b/ucp2/dnaja/hsp90aa1.2/bhlhe41/hspb6	9
GO:0009410	GO:0009410	response to xenobiotic stimulus	12/1029	85/17551	0.00387972	0.0472327	0.039754	cyp1a/hsp70.1/cyp3a65/gstp1.2/sult1st5/sult6b1/grhl3/cyp2k8/foxq1a/keap1a/ahrra/ca2	12
GO:0043536	GO:0043536	positive regulation of blood vessel endothelial cell migration	4/1029	12/17551	0.00397749	0.0472327	0.039754	anxa1b/cd40/anxa1d/mt2	4
GO:0019216	GO:0019216	regulation of lipid metabolic process	11/1029	75/17551	0.00414995	0.0483144	0.0406644	apoc1/anxa1b/psap/ddit3/srebf1/srebf2/scap/mid1ip1a/pnpla3/pnpla2/anxa1d	11

### Sheet: hpa48_downregulated-BP
Column1	ID	Description	GeneRatio	BgRatio	pvalue	p.adjust	qvalue	geneID	Count
GO:0030198	GO:0030198	extracellular matrix organization	40/533	176/17551	6.86483e-24	5.45919e-21	4.61779e-21	lum/zgc:113232/postnb/ecm2/col9a1b/vit/has3/col8a1a/col7a1/col11a1b/col9a2/ccdc80l2/col2a1a/runx1/adamts1/col11a1a/col11a2/plod2/si:ch211-267e7.3/col9a3/adamts10/adamts15a/si:dkey-6n6.1/sulf1/adamts12/col22a1/mmp23bb/colgalt1b/has2/fbln5/col15a1b/col17a1a/loxl1/col14a1a/hmcn1/col16a1/col27a1b/si:dkey-61l1.4/postna/col8a2	40
GO:0043062	GO:0043062	extracellular structure organization	40/533	176/17551	6.86483e-24	5.45919e-21	4.61779e-21	lum/zgc:113232/postnb/ecm2/col9a1b/vit/has3/col8a1a/col7a1/col11a1b/col9a2/ccdc80l2/col2a1a/runx1/adamts1/col11a1a/col11a2/plod2/si:ch211-267e7.3/col9a3/adamts10/adamts15a/si:dkey-6n6.1/sulf1/adamts12/col22a1/mmp23bb/colgalt1b/has2/fbln5/col15a1b/col17a1a/loxl1/col14a1a/hmcn1/col16a1/col27a1b/si:dkey-61l1.4/postna/col8a2	40
GO:0045229	GO:0045229	external encapsulating structure organization	40/533	177/17551	8.62431e-24	5.45919e-21	4.61779e-21	lum/zgc:113232/postnb/ecm2/col9a1b/vit/has3/col8a1a/col7a1/col11a1b/col9a2/ccdc80l2/col2a1a/runx1/adamts1/col11a1a/col11a2/plod2/si:ch211-267e7.3/col9a3/adamts10/adamts15a/si:dkey-6n6.1/sulf1/adamts12/col22a1/mmp23bb/colgalt1b/has2/fbln5/col15a1b/col17a1a/loxl1/col14a1a/hmcn1/col16a1/col27a1b/si:dkey-61l1.4/postna/col8a2	40
GO:0001501	GO:0001501	skeletal system development	40/533	401/17551	4.07059e-11	1.93251e-08	1.63466e-08	epyc/vcana/bcan/acanb/marcksb/cnmd/pthlha/col9a1b/fscn1a/mgp/furinb/megf6a/rflnb/and1/vcanb/eda/enpp2/col2a1a/runx1/col11a1a/col11a2/plod2/ucmab/lpar1/cdh2/edar/zic2a/xylt1/pdgfrb/dlx5a/snorc/sema3d/col27a1b/fn1a/ccn6/fat3a/prdm16/alx1/nog3/aldh1a2	40
GO:0003341	GO:0003341	cilium movement	18/533	107/17551	3.44174e-09	1.30717e-06	1.1057e-06	dnah9l/myo1d/tekt2/drc1/ccdc40/odad3/dnai1.2/cfap65/cfap53/trpv1/dnah5l/daw1/ttll6/spag6/ccdc103/spef2/ak9/rsph4a	18
GO:0035082	GO:0035082	axoneme assembly	13/533	59/17551	1.82017e-08	4.86726e-06	4.11709e-06	drc1/ccdc40/odad3/dnai1.2/cfap65/dnah5l/jhy/daw1/ttll6/spag6/ccdc103/spef2/rsph4a	13
GO:0001539	GO:0001539	cilium or flagellum-dependent cell motility	12/533	50/17551	2.30676e-08	4.86726e-06	4.11709e-06	dnah9l/tekt2/drc1/cfap65/trpv1/dnah5l/efhc1/daw1/ttll6/spag6/spef2/rsph4a	12
GO:0060285	GO:0060285	cilium-dependent cell motility	12/533	50/17551	2.30676e-08	4.86726e-06	4.11709e-06	dnah9l/tekt2/drc1/cfap65/trpv1/dnah5l/efhc1/daw1/ttll6/spag6/spef2/rsph4a	12
GO:0061448	GO:0061448	connective tissue development	23/533	202/17551	5.49962e-08	1.04438e-05	8.83413e-06	epyc/marcksb/cnmd/pthlha/thbs4b/mgp/furinb/rflnb/and1/enpp2/runx1/col11a1a/col11a2/lpar1/cdh2/pdgfrb/dlx5a/snorc/sema3d/fn1a/ccn6/fat3a/nog3	23
GO:0001578	GO:0001578	microtubule bundle formation	13/533	67/17551	9.13701e-08	1.57738e-05	1.33427e-05	drc1/ccdc40/odad3/dnai1.2/cfap65/dnah5l/jhy/daw1/ttll6/spag6/ccdc103/spef2/rsph4a	13
GO:0051216	GO:0051216	cartilage development	21/533	189/17551	3.15226e-07	4.98845e-05	4.21961e-05	epyc/marcksb/cnmd/pthlha/mgp/furinb/rflnb/and1/enpp2/runx1/col11a1a/col11a2/lpar1/cdh2/dlx5a/snorc/sema3d/fn1a/ccn6/fat3a/nog3	21
GO:0061351	GO:0061351	neural precursor cell proliferation	11/533	57/17551	9.51341e-07	0.000138969	0.00011755	vcana/bcan/acanb/vcanb/ihhb/cdh2/zic2a/nrp2b/melk/sema3d/zic5	11
GO:0098813	GO:0098813	nuclear chromosome segregation	15/533	110/17551	1.16994e-06	0.000158694	0.000134235	cenpf/kntc1/top2a/kifc1/nusap1/mad2l1/kif11/knl1/spdl1/ncaph/sgo2/nuf2/espl1/smc2/prc1b	15
GO:0048562	GO:0048562	embryonic organ morphogenesis	34/533	466/17551	2.36947e-06	0.000299974	0.000253741	lum/cenpf/ngs/pthlha/fscn1a/afap1l2/cald1b/col8a1a/myo1d/ccdc40/cdh2/adgrg6/zic2a/xylt1/sox11b/pdgfrb/tbxta/tmc2b/nbl1/has2/dlx5a/myo6b/sema3d/col27a1b/msx3/fn1a/nfe2/daw1/ccdc103/prdm16/fzd8a/alx1/nog3/aldh1a2	34
GO:0048736	GO:0048736	appendage development	15/533	120/17551	3.56249e-06	0.000410221	0.000346996	megf6a/frem2a/bhlha9/frem1a/and1/sall1a/cdh2/edar/fgf24/osr2/col22a1/dlx5a/hmcn1/fgf10b/aldh1a2	15
GO:0007409	GO:0007409	axonogenesis	31/533	425/17551	6.6612e-06	0.00066577	0.000563158	slit1a/arhgef25b/dbn1/anos1a/chad/si:ch211-241e1.3/col2a1a/cdh11/col6a2/lrrc15/cdh2/sema3gb/lhx9/fus/nrp2b/hmgn1b/kif15/slitrk4/col15a1b/rac3b/unc5b/sema3d/prdm14/col6a4a/triob/tncb/dscaml1/efnb2b/efna2a/lama1/ngfb	31
GO:0030903	GO:0030903	notochord development	12/533	83/17551	7.40176e-06	0.000702797	0.000594478	ngs/col9a1b/col8a1a/col11a1b/col2a1a/col11a1a/plod2/tbxta/loxl1/col27a1b/col15a1a/lama1	12
GO:0120039	GO:0120039	plasma membrane bounded cell projection morphogenesis	33/533	489/17551	1.70054e-05	0.00140405	0.00118765	slit1a/arhgef25b/dbn1/pcdh18b/anos1a/chad/si:ch211-241e1.3/col2a1a/cdh11/col6a2/lrrc15/cdh2/sema3gb/lhx9/fus/nrp2b/hmgn1b/kif15/slitrk4/col15a1b/rac3b/unc5b/sema3d/prdm14/col6a4a/triob/tncb/dscaml1/efnb2b/spag6/efna2a/lama1/ngfb	33
GO:0007368	GO:0007368	determination of left/right symmetry	24/533	303/17551	1.94053e-05	0.00146456	0.00123883	cenpf/cald1b/myo1d/ccdc40/enpp2/apln/dmrt2a/odad3/tbxta/cldn5a/cfap53/has2/gpr161a/dnah5l/fn1a/numbl/daw1/ccdc103/dnah7/pacrg/wif1/nog3/aldh1a2/zic3	24
GO:0051962	GO:0051962	positive regulation of nervous system development	11/533	79/17551	2.55035e-05	0.00165231	0.00139765	vcana/bcan/acanb/slit1a/dbn1/vcanb/slitrk4/tncb/numbl/lgals2a/ngfb	11
GO:0045595	GO:0045595	regulation of cell differentiation	32/533	478/17551	2.66916e-05	0.00165231	0.00139765	vcana/bcan/acanb/cygb1/slit1a/pthlha/dbn1/rflnb/gdf10b/vcanb/runx1/her6/jam2a/ucmab/cdh2/sema3gb/fgf24/tbxta/fgfr3/eve1/cdca7a/sema3d/zic5/nfe2/tncb/numbl/lgals2a/f2r/alx1/lama1/nog3/ngfb	32
GO:0060972	GO:0060972	left/right pattern formation	24/533	311/17551	2.96722e-05	0.0017075	0.00144433	cenpf/cald1b/myo1d/ccdc40/enpp2/apln/dmrt2a/odad3/tbxta/cldn5a/cfap53/has2/gpr161a/dnah5l/fn1a/numbl/daw1/ccdc103/dnah7/pacrg/wif1/nog3/aldh1a2/zic3	24
GO:0000819	GO:0000819	sister chromatid segregation	11/533	81/17551	3.23959e-05	0.00180941	0.00153053	kntc1/top2a/kifc1/nusap1/mad2l1/kif11/spdl1/ncaph/nuf2/smc2/prc1b	11
GO:2000177	GO:2000177	regulation of neural precursor cell proliferation	6/533	23/17551	4.95431e-05	0.00241237	0.00204056	vcana/bcan/acanb/vcanb/ihhb/cdh2	6
GO:0001503	GO:0001503	ossification	12/533	102/17551	6.12522e-05	0.00281295	0.00237941	pthlha/fap/mgp/megf6a/rflnb/gdf10b/vcanb/runx1/ucmab/adgrg6/col27a1b/nog3	12
GO:0060485	GO:0060485	mesenchyme development	20/533	245/17551	6.22138e-05	0.00281295	0.00237941	vcana/cygb1/fscn1a/tgfb2/acta2/olfm2a/cdh2/sema3gb/nusap1/zic2a/pdgfrb/nrp2b/tbxta/sema3d/fn1a/tncb/kctd15a/sox8b/alx1/aldh1a2	20
GO:0061053	GO:0061053	somite development	15/533	155/17551	7.74557e-05	0.00319757	0.00270475	thbs3a/psd2/fn1b/tgfb2/her6/cdh2/tbxta/sulf1/has2/fn1a/tbx18/ripply1/greb1/lama1/aldh1a2	15
GO:0003351	GO:0003351	epithelial cilium movement involved in extracellular fluid movement	7/533	36/17551	8.89095e-05	0.00351748	0.00297535	dnah9l/myo1d/ccdc40/odad3/cfap53/spag6/ccdc103	7
GO:0006858	GO:0006858	extracellular transport	7/533	36/17551	8.89095e-05	0.00351748	0.00297535	dnah9l/myo1d/ccdc40/odad3/cfap53/spag6/ccdc103	7
GO:0007517	GO:0007517	muscle organ development	18/533	215/17551	0.000103976	0.00402961	0.00340855	postnb/vimr2/marcksb/ngs/scube3/jam2a/plod2/col6a2/itga6a/dmrt2a/arhgef28a/col22a1/ttn.1/dpf3/col6a4a/ripply1/lgals2a/col15a1a	18
GO:0009611	GO:0009611	response to wounding	15/533	160/17551	0.000111039	0.00420258	0.00355485	ecrg4a/il6st/tfpia/sox11b/vkorc1/pdgfrb/fgf2/kng1/morn4/nfe2/tmsb/tncb/fgf10b/lgals2a/f2r	15
GO:0009612	GO:0009612	response to mechanical stimulus	8/533	50/17551	0.000119799	0.00437498	0.00370068	otofb/myo7aa/trpn1/tnfsf11/tmc2a/tmc2b/dlx5a/myo6b	8
GO:0007059	GO:0007059	chromosome segregation	16/533	180/17551	0.000124425	0.00445816	0.00377104	cenpf/kntc1/top2a/mki67/kifc1/nusap1/mad2l1/kif11/knl1/spdl1/ncaph/sgo2/nuf2/espl1/smc2/prc1b	16
GO:0048589	GO:0048589	developmental growth	26/533	385/17551	0.000130686	0.00459579	0.00388747	acanb/slit1a/igfbp2a/dbn1/krt5/runx1/cdh2/sema3gb/fus/pdgfrb/tbxta/tpbga/kif15/col22a1/has2/sema3d/fn1a/tncb/fgf10b/spag6/prdm16/hmmr/cthrc1a/aldh1a2/ngfb/chd3	26
GO:0048864	GO:0048864	stem cell development	14/533	146/17551	0.000146853	0.00489251	0.00413845	cygb1/fscn1a/olfm2a/cdh2/sema3gb/nusap1/zic2a/pdgfrb/nrp2b/sema3d/fn1a/tncb/sox8b/alx1	14
GO:0030212	GO:0030212	hyaluronan metabolic process	5/533	18/17551	0.000156426	0.00495833	0.00419413	hyal4/has3/itih5/itih6/has2	5
GO:0000280	GO:0000280	nuclear division	15/533	165/17551	0.000156661	0.00495833	0.00419413	kntc1/top2a/mki67/cdc14b/kifc1/nusap1/mad2l1/kif11/spdl1/ncaph/sgo2/nuf2/espl1/smc2/prc1b	15
GO:0040007	GO:0040007	growth	27/533	413/17551	0.000166251	0.0050921	0.00430728	acanb/slit1a/igfbp2a/dbn1/krt5/runx1/cdh2/sema3gb/fus/pdgfrb/kazald2/tbxta/tpbga/kif15/col22a1/has2/sema3d/fn1a/tncb/fgf10b/spag6/prdm16/hmmr/cthrc1a/aldh1a2/ngfb/chd3	27
GO:0044782	GO:0044782	cilium organization	24/533	349/17551	0.000179191	0.00535046	0.00452582	cenpf/tekt2/drc1/ccdc40/enpp2/cdc14b/cdh2/odad3/cfap126/dnai1.2/cfap65/cfap53/unc119.1/dnah5l/jhy/dync2i1/daw1/ttll6/spag6/ccdc103/spef2/odf2b/rsph4a/tmem231	24
GO:0050769	GO:0050769	positive regulation of neurogenesis	9/533	67/17551	0.000183139	0.00535046	0.00452582	vcana/bcan/acanb/slit1a/dbn1/vcanb/numbl/lgals2a/ngfb	9
GO:0010001	GO:0010001	glial cell differentiation	14/533	150/17551	0.000195416	0.00562265	0.00475606	vcana/bcan/acanb/timp2b/tuba8l3/vcanb/enpp2/ihhb/cdh2/adgrg6/myo6b/icn2/fzd8a/aldh1a2	14
GO:0031589	GO:0031589	cell-substrate adhesion	12/533	117/17551	0.000230397	0.0065302	0.00552373	strc1/ecm2/itga10/vit/fn1b/ccdc80l2/itga6a/si:dkey-6n6.1/arhgef28a/fn1a/itga6l/itgam.1	12
GO:0001568	GO:0001568	blood vessel development	30/533	492/17551	0.000248054	0.00692728	0.00585961	mb/igfbp2b/cnmd/igfbp2a/pthlha/cald1b/enpp2/runx1/lpar1/cdh2/adgrg6/apln/angptl4/sox11b/pdgfrb/nrp2b/sulf1/kif11/col22a1/has2/iqsec1b/unc5b/basp1/fn1a/lgals2a/efnb2b/trim33l/stab2/wif1/lama1	30
GO:0050974	GO:0050974	detection of mechanical stimulus involved in sensory perception	5/533	20/17551	0.00026917	0.00740804	0.00626627	myo7aa/trpn1/tmc2a/tmc2b/myo6b	5
GO:0035148	GO:0035148	tube formation	9/533	72/17551	0.000318819	0.00852729	0.00721302	cep170aa/adgrg6/zic2a/arhgef19/nbl1/dlx5a/zic5/msx3/aldh1a2	9
GO:0030155	GO:0030155	regulation of cell adhesion	14/533	160/17551	0.000381165	0.00978153	0.00827395	ecm2/vit/si:ch211-241e1.3/mhc2dhb/ccdc80l2/runx1/si:dkey-6n6.1/plaua/snai1b/lgals9l3/tncb/f2r/zgc:194627/lama1	14
GO:0051240	GO:0051240	positive regulation of multicellular organismal process	20/533	285/17551	0.000468756	0.0115606	0.00977884	vcana/bcan/acanb/slit1a/dbn1/afap1l2/vcanb/mhc2dhb/runx1/apln/sulf1/slitrk4/basp1/tncb/numbl/lgals2a/f2r/zgc:194627/alx1/ngfb	20
GO:1902692	GO:1902692	regulation of neuroblast proliferation	4/533	13/17551	0.0004833	0.0117665	0.00995297	vcana/bcan/acanb/vcanb	4
GO:0007605	GO:0007605	sensory perception of sound	7/533	49/17551	0.000650874	0.0145413	0.0123001	myo7aa/col11a2/trpn1/tmc2a/tmc2b/myo6b/otos2	7
GO:0061061	GO:0061061	muscle structure development	25/533	405/17551	0.000669081	0.0147742	0.0124972	pdlim3b/postnb/vimr2/marcksb/ngs/myl9a/scube3/icam3/jam2a/plod2/col6a2/ihhb/itga6a/dmrt2a/arhgef28a/pdgfrb/col22a1/ttn.1/dpf3/col6a4a/ripply1/pdlim5a/lgals2a/col15a1a/obscnb	25
GO:1903034	GO:1903034	regulation of response to wounding	6/533	36/17551	0.000683916	0.0149282	0.0126274	il6st/kng1/tmsb/tncb/lgals2a/f2r	6
GO:0001667	GO:0001667	ameboidal-type cell migration	18/533	255/17551	0.000827514	0.0176458	0.0149261	fscn1a/cald1b/cyt1/cdh2/sema3gb/apln/nusap1/pdgfrb/nrp2b/fgf2/has2/snai1b/sema3d/fn1a/tncb/fgf10b/cthrc1a/alx1	18
GO:0048839	GO:0048839	inner ear development	15/533	193/17551	0.000836292	0.0176458	0.0149261	esrrga/myo7aa/cdh11/cdh2/adgrg6/tmc2a/tmc2b/kif15/nbl1/lepa/myo6b/msx3/nfe2/fgf10b/daw1	15
GO:0010811	GO:0010811	positive regulation of cell-substrate adhesion	4/533	16/17551	0.00114419	0.0231151	0.0195525	ecm2/vit/ccdc80l2/si:dkey-6n6.1	4
GO:0008543	GO:0008543	fibroblast growth factor receptor signaling pathway	8/533	70/17551	0.00124013	0.0247895	0.0209688	gpc1b/sall1a/fgf24/sulf1/fgfr3/fgf2/ptpro/fgf10b	8
GO:0071774	GO:0071774	response to fibroblast growth factor	8/533	71/17551	0.00136122	0.0263771	0.0223117	gpc1b/sall1a/fgf24/sulf1/fgfr3/fgf2/ptpro/fgf10b	8
GO:0051093	GO:0051093	negative regulation of developmental process	14/533	184/17551	0.0015078	0.0275319	0.0232885	cnmd/slit1a/igfbp2a/fap/rflnb/her6/sema3gb/fgf24/tpbga/unc5b/sema3d/tncb/f2r/nog3	14
GO:0001756	GO:0001756	somitogenesis	10/533	107/17551	0.00154416	0.0279272	0.0236229	fn1b/her6/cdh2/tbxta/sulf1/has2/fn1a/tbx18/ripply1/aldh1a2	10
GO:0060560	GO:0060560	developmental growth involved in morphogenesis	14/533	186/17551	0.00166986	0.0296361	0.0250684	slit1a/dbn1/cdh2/sema3gb/fus/tbxta/tpbga/kif15/sema3d/fn1a/tncb/spag6/cthrc1a/ngfb	14
GO:0071696	GO:0071696	ectodermal placode development	6/533	43/17551	0.00178936	0.031083	0.0262923	fgf24/dlx5a/msx3/fgf10b/lrrn1/fzd8a	6
GO:0030050	GO:0030050	vesicle transport along actin filament	4/533	18/17551	0.00183322	0.031083	0.0262923	myo7aa/myo15ab/myo6b/myo1ha	4
GO:0099515	GO:0099515	actin filament-based transport	4/533	18/17551	0.00183322	0.031083	0.0262923	myo7aa/myo15ab/myo6b/myo1ha	4
GO:0051094	GO:0051094	positive regulation of developmental process	17/533	255/17551	0.00210725	0.034562	0.0292351	vcana/bcan/acanb/slit1a/il6st/dbn1/gdf10b/vcanb/runx1/slitrk4/basp1/tncb/numbl/lgals2a/stab2/alx1/ngfb	17
GO:0051241	GO:0051241	negative regulation of multicellular organismal process	15/533	212/17551	0.00213317	0.034623	0.0292867	cnmd/slit1a/igfbp2a/anxa5a/fap/rflnb/sema3gb/tpbga/kng1/lgals9l3/unc5b/sema3d/sc:d189/tncb/zgc:194627	15
GO:0048009	GO:0048009	insulin-like growth factor receptor signaling pathway	4/533	19/17551	0.00226688	0.0355769	0.0300936	igfbp6b/igfbp2b/igfbp2a/pappaa	4
GO:0048639	GO:0048639	positive regulation of developmental growth	4/533	19/17551	0.00226688	0.0355769	0.0300936	slit1a/dbn1/tncb/ngfb	4
GO:0070121	GO:0070121	Kupffer's vesicle development	8/533	77/17551	0.00229865	0.035593	0.0301072	myo1d/enpp2/odad3/tbxta/cldn5a/fgf2/unc119.1/efnb2b	8
GO:0030900	GO:0030900	forebrain development	12/533	153/17551	0.0024875	0.0380948	0.0322234	anos1a/her6/lhx9/zic2a/nrp2b/tbxta/rbfox1/wnt3/sema3d/greb1/wif1/fzd8a	12
GO:0090596	GO:0090596	sensory organ morphogenesis	20/533	330/17551	0.00275803	0.0413639	0.0349887	lum/marcksb/afap1l2/cdh2/adgrg6/adamts10/fgf24/zic2a/sox11b/tmc2b/nbl1/myo6b/msx3/fn1a/nfe2/daw1/fzd8a/alx1/lama1/aldh1a2	20
GO:0010092	GO:0010092	specification of animal organ identity	3/533	10/17551	0.00284936	0.0416226	0.0352075	fn1b/fn1a/aldh1a2	3
GO:0030859	GO:0030859	polarized epithelial cell differentiation	3/533	10/17551	0.00284936	0.0416226	0.0352075	cdh2/fn1a/lama1	3
GO:0120316	GO:0120316	sperm flagellum assembly	3/533	10/17551	0.00284936	0.0416226	0.0352075	cfap65/spag6/spef2	3
GO:0060562	GO:0060562	epithelial tube morphogenesis	17/533	265/17551	0.00313902	0.0455038	0.0384905	cenpf/cald1b/myo1d/ccdc40/zic2a/irx3b/tbxta/arhgef19/has2/dlx5a/unc5b/zic5/msx3/fn1a/nfe2/ccdc103/aldh1a2	17
GO:0007379	GO:0007379	segment specification	4/533	21/17551	0.00333614	0.0465833	0.0394036	her6/tbxta/fn1a/ripply1	4
GO:0033619	GO:0033619	membrane protein proteolysis	4/533	21/17551	0.00333614	0.0465833	0.0394036	timp4.1/timp2b/timp2a/rgma	4
